# Differential Expression Enrichment Tool (DEET): An interactive atlas of human differential gene expression

**DOI:** 10.1101/2022.08.29.505468

**Authors:** Dustin J. Sokolowski, Jedid Ahn, Lauren Erdman, Huayun Hou, Kai Ellis, Liangxi Wang, Anna Goldenberg, Michael D. Wilson

## Abstract

Differential gene expression analysis using RNA sequencing (RNA-seq) data is a standard approach for making biological discoveries. Ongoing large-scale efforts to process and normalize publicly available gene expression data enable rapid and systematic reanalysis. While several powerful tools systematically process RNA-seq data, enabling their reanalysis, few resources systematically recompute differentially expressed genes (DEGs) generated from individual studies. We developed a robust differential expression analysis pipeline to recompute 3162 human DEG lists from The Cancer Genome Atlas, Genotype-Tissue Expression Consortium, and 142 studies within the Sequence Read Archive. After measuring the accuracy of the recomputed DEG lists, we built the Differential Expression Enrichment Tool (DEET), which enables users to interact with the recomputed DEG lists. DEET, available through CRAN and RShiny, systematically queries which of the recomputed DEG lists share similar genes, pathways, and TF targets to their own gene lists. DEET identifies relevant studies based on shared results with the user’s gene lists, aiding in hypothesis generation and data-driven literature review.

**Highlights:** By curating metadata from uniformly processed human RNA-seq studies, we created a database of 3162 differential expression analyses.

These analyses include TCGA, GTEx, and 142 unique studies in SRA, involving 985 distinct experimental conditions.

The Differential Expression Enrichment Tool (DEET) allows users to systematically compare their gene lists to this database.
