## Supplemental Table S1 for "Differential Expression Enrichment Tool (DEET): An interactive atlas of human differential gene expression"

### Sheet: Sheet1
Study	Comparison/Tissue	DEET_enrich() study rank	DEET_enrich() top comparison	Pearson's Correlation of intersecting DEGs (R^2)	Pearson's Correlation of intersecting DEGs (FDR)	FDR - Hypergeometric Test	Odds Ratio of Overlap	DEET-Specific DEGs	Study-Specific DEGs	Intersecting DEGs	Genes Captured
Lopez-Ramos et al., 2020	Adipose Subcutaneous	1		0.905307	9.58435e-87	5.20231e-134	12.3219	1063	482	230	0.477178
Lopez-Ramos et al., 2020	Adipose Visceral	1		0.893792	8.36711e-21	4.29902e-45	19.3742	781	89	57	0.640449
Lopez-Ramos et al., 2020	Adrenal Gland	1		0.840443	1.76748e-09	9.75037e-28	22.0614	695	48	32	0.666667
Lopez-Ramos et al., 2020	Artery Aorta	1		0.861363	2.82149e-22	2.0028e-61	22.9561	612	127	72	0.566929
Lopez-Ramos et al., 2020	Artery Coronary	1		0.827198	1.62926e-09	3.63751e-23	13.2209	929	63	34	0.539683
Lopez-Ramos et al., 2020	Artery Tibial	1		0.868099	3.25045e-20	2.24199e-47	16.7596	654	139	63	0.453237
Lopez-Ramos et al., 2020	Brain Cerebellum	7	GTEx-Nucleus Accumbens - sex	0.873056	3.1284e-10	8.08156e-22	14.5447	810	58	30	0.517241
Lopez-Ramos et al., 2020	Colon Sigmoid	7	GTEx- Lung - sex	0.898368	2.03727e-10	6.18618e-25	24.2826	569	45	27	0.6
Lopez-Ramos et al., 2020	Colon Transverse	3	GTEx- Stomach - sex	0.821517	1.48015e-08	3.29595e-30	28.3003	502	51	31	0.607843
Lopez-Ramos et al., 2020	Esophagus Mucosa	1		0.846318	8.82562e-18	1.23366e-51	22.0183	612	110	61	0.554545
Lopez-Ramos et al., 2020	Esophagus Muscularis	23	GTEx- Colon Sigmoid - sex	0.873807	6.61661e-11	6.84469e-28	21.5997	602	57	32	0.561404
Lopez-Ramos et al., 2020	Heart Atrial Appendage	1		0.901789	8.64841e-16	4.04828e-35	21.4291	600	75	41	0.546667
Lopez-Ramos et al., 2020	Lung	1		0.845431	1.2737e-11	6.55801e-42	37.8991	397	63	39	0.619048
Lopez-Ramos et al., 2020	Pituitary Gland	1		0.864621	2.60591e-22	1.1803e-47	14.2691	993	118	71	0.601695
Lopez-Ramos et al., 2020	Spleen	12	GTEx- lung - sex	0.826171	1.04172e-08	1.47457e-26	21.0882	676	50	31	0.62
Lopez-Ramos et al., 2020	Stomach	1		0.805146	3.21053e-09	2.00011e-36	32.0602	468	57	36	0.631579
Lopez-Ramos et al., 2020	Thyroid	1		0.943458	1.61648e-118	2.30071e-144	12.8427	1186	437	245	0.560641
Yuan et al., 2016	BLCA	47	TCGA - UVM - sex	0.804174	3.76767e-06	3.06032e-18	18.7953	939	48	23	0.479167
Yuan et al., 2017	COAD	12	TCGA - PAAD - sex	0.720511	4.86478e-05	3.06463e-30	75.451	587	36	25	0.694444
Yuan et al., 2018	GBM	5	TCGA - UVM - sex	0.82862	6.38603e-06	6.73525e-30	131.784	273	31	20	0.645161
Yuan et al., 2019	HNSC	56	TCGA - UVM - sex	0.876352	1.1157e-11	1.55057e-25	19.8728	1242	60	34	0.566667
Yuan et al., 2020	KIRC	1		0.877693	7.98924e-74	3.66063e-74	5.97161	2192	538	227	0.421933
Yuan et al., 2021	KIRP	1		0.796273	4.59322e-100	2.16644e-139	6.04046	2383	1007	451	0.447865
Yuan et al., 2022	LGG	26	TCGA - CHOL - sex	0.775035	5.38662e-06	1.49935e-31	85.8527	518	36	25	0.694444
Yuan et al., 2023	LIHC	1		0.632907	1.73231e-17	4.57379e-60	7.81816	1859	325	144	0.443077
Yuan et al., 2024	LUAD	1		0.860568	4.85114e-26	6.89159e-61	18.3803	1038	170	85	0.5
Yuan et al., 2025	LUSC	5	TCGA - PAAD - sex	0.879331	1.64664e-11	4.27557e-24	16.2923	947	74	33	0.445946
Yuan et al., 2026	READ	3	TCGA - UVM - sex	0.802197	7.10715e-06	8.14967e-35	180.586	241	32	22	0.6875
Yuan et al., 2027	THCA	5	TCGA - UVM - sex	0.868982	4.13287e-09	1.28924e-34	65.8293	280	56	27	0.482143
SRP043378	FOXM1 Inhibition, 0 vs 6 H	1		0.952906	0	0	22.7235	1510	1154	867	0.7513
SRP043378	FOXM1 Inhibition, 0 vs 9 H	1		0.944794	0	0	24.2781	1486	1180	897	0.760169
SRP043378	FOXM1 Inhibition, 0 vs 3 H	1		0.951411	1.30633e-265	0	19.2726	790	927	517	0.557713
SRP032743	Control vs siLIN41-1	1		0.975903	2.1471e-23	1.88559e-52	307.232	782	40	35	0.875
SRP032743	Control vs siLIN41-2	1		0.939468	1.77124e-05	3.76135e-18	109.449	146	35	11	0.314286
SRP032743	siLIN41-1 vs siLIN41-2	1		-0.958714	2.39631e-07	1.15668e-24	414.121	272	17	13	0.764706
